# p53 secures the normal behavior of H3.1 histone in the nucleus by regulating nuclear phosphatidic acid and EZH2 during the G1/S phase

**DOI:** 10.1101/2023.06.27.545208

**Authors:** Tsukasa Oikawa, Junya Hasegawa, Haruka Handa, Naomi Ohnishi, Yasuhito Onodera, Ari Hashimoto, Junko Sasaki, Takehiko Sasaki, Koji Ueda, Hisataka Sabe

## Abstract

Histones are key molecules of epigenetic regulation and inheritance, and are thought to be chaperoned and transported into the nucleus appropriately prior to being integrated into nucleosomes. H3.1 histone is predominantly synthesized and enters the nucleus during the G1/S phase of the cell cycle, as a new component of duplicating nucleosomes. Here we found that p53 is necessary to secure the normal behavior and modification of H3.1 in the nucleus during the G1/S phase, in which p53 increases C-terminal domain nuclear envelope phosphatase 1 (CTDNEP1) levels and decreases enhancer of zeste homolog 2 (EZH2) levels in the H3.1 interactome. In the absence of p53, H3.1 molecules tended to be tethered at or near the nuclear envelope (NE), where they were predominantly trimethylated at lysine 27 (H3K27me3) by EZH2, without forming nucleosomes. This accumulation was likely caused by the high affinity of H3.1 towards phosphatidic acid (PA). p53 reduced nuclear PA levels by increasing levels of CTDNEP1, which activates lipin to convert PA into diacylglycerol. Induction of the *TMEM255A* gene by p53 linked p53 with CTDNEP1, in which TMEM255A stabilized CTDNEP1. We moreover found that the cytosolic H3 chaperone HSC70 attenuates the H3.1-PA interaction, and our molecular imaging analyses suggested that H3.1 molecules may be anchored around the NE after their nuclear entry. Our results expand our knowledge of p53 function in regulation of the nuclear behavior of H3.1 during the G1/S phase, in which p53 may primarily target nuclear PA and EZH2.
