## Supplementary file 3 for "p53 secures the normal behavior of H3.1 histone in the nucleus by regulating nuclear phosphatidic acid and EZH2 during the G1/S phase"

### Sheet: Sheet1
	Supplementary file 3. List of antibodies used in this study
	Antibodies	Origin	Source	Catalog number	Application
	β-tubulin	Mouse monoclonal	Sigma Aldrich	T4026	WB (1:2000)
	γ-tubulin	Mouse monoclonal	Sigma Aldrich	T6557	WB (1:2000)
	FLAG	Mouse monoclonal	Sigma Aldrich	F1804	WB (1:2000), IF (1:200)
	FLAG	Rabbit polyclonal	Sigma Aldrich	F7425	WB (1:2000)
	FLAG (Sepharose bead conjugate)	Mouse monoclonal	Sigma Aldrich	A2220	IP (1:20 as slurry)
	EZH2	Mouse monoclonal	BD	612666	WB (1:2000), IF (1:100)
	EZH2	Rabbit polyclonal	Active Motif	39002	PLA (1:200)
	p21 Waf1/Cip1	Mouse monoclonal	Santa Cruz Biotechnology	sc-6246	WB (1:1000)
	Lamin A/C	Mouse monoclonal	Cell Signaling Technology	4777	WB (1:1000), IF (1:100), PLA (1:100)
	Lamin A/C	Rabbit polyclonal	Proteintech	10298-1-AP	PLA (1:100)
	Lamin B1	Mouse monoclonal	Santa Cruz Biotechnology	sc-365214	WB (1:1000)
	Lamin B1 (Alexa 488-conjugate)	Mouse monoclonal	Santa Cruz Biotechnology	sc-365214AF488	IF (1:100)
	p53	Mouse monoclonal	MBL	K0181-3 (clone DO-1)	WB (1:1000)
	p53	Mouse monoclonal	Novusbio	PAb 240	WB (1:1000)
	p53	Rabbit monoclonal	Cell Signaling Technology	2527	WB (1:1000)
	p53	Mouse monoclonal	Cell Signaling Technology	2524	IF (1:100)
	Trimethyl histone H3 (Lys4)	Rabbit monoclonal	Cell Signaling Technology	9751	WB (1:1000), IF (1:400)
	Trimethyl histone H3 (Lys27)	Rabbit polyclonal	Active Motif	39157	IF (1:100)
	Trimethyl histone H3 (Lys27)	Rabbit monoclonal	Cell Signaling Technology	9733	WB (1:1000), IF (1:600), PLA (1:600)
	Acetyl histone H3 (Lys27)	Rabbit monoclonal	Cell Signaling Technology	8173	WB (1:1000), IF (1:200)
	Trimethyl histone H3 (Lys9)	Rabbit polyclonal	Active Motif	39162	IF (1:500)
	Histone H3.1/H3.2	Mouse monoclonal	Cosmo Bio	CE-039B	IF (1:100), WB (1:500), Protein lipid overlay (1:1000), PLA (1:100)
	Histone H3.3	Rat monoclonal	Cosmo Bio	CE-040B	IF (1:100), WB (1:500)
	Histone H4	Mouse monoclonal	MBL	D214-3	PLA (1:200), WB (1:1000)
	Histone H3	Mouse monoclonal	Active Motif	39064	PLA (1:200), WB (1:1000)
	Histone H3	Rabbit monoclonal	Cell Signaling Technology	4620	IP (cross-linked to protein G magnetic beads)
	Histone H3	Mouse monoclonal	Cell Signaling Technology	14269	WB (1:1000)
	Histone H2A	Mouse monoclonal	Cell Signaling Technology	3636	WB (1:1000)
	Histone H2B	Mouse monoclonal	Cell Signaling Technology	2934	WB (1:1000)
	Normal rabbit IgG	Rabbit polyclonal	Cell Signaling Technology	2729	IP (1 μg, with or without being cross-linked to protein G magnetic beads)
	HA	Rabbit monoclonal	Cell Signaling Technology	3724	WB (1:1000), IF (1:500)
	Lipin 1	Rabbit polyclonal	Cell Signaling Technology	5195	IF (1:50), WB (1:1000)
	Lipin 1	Mouse monoclonal	Santa Cruz Biotechnology	sc-376874	WB (1:1000)
	GST	Rabbit polyclonal	Santa Cruz Biotechnology	sc-459	Protein lipid overlay (1:1000)
	CTDNEP1	Rabbit polyclonal	Proteintech	22088-I-AP	IP (1 μg), WB (1:300)
			BD, Becton Dickinson		WB, Western blotting
			MBL, Medical & Biological Laboratories		IP, Immunoprecipitation
					IF, Immunofluorescence
					PLA, Proximity ligation assay
